# Analysis of genetically driven alternative splicing identifies FBXO38 as a novel COPD susceptibility gene

**DOI:** 10.1101/549626

**Authors:** Aabida Saferali’, Jeong H. Yun, Margaret M. Parker, Phuwanat Sakornsakolpat, Robert P. Chase, Andrew Lamb, Brian D. Hobbs, Marike H. Boezen, Xiangpeng Dai, Kim de Jong, Terri H. Beaty, Wenyi Wei, Xiaobo Zhou, Edwin K. Silverman, Michael H. Cho, Peter J. Castaldi, Craig P. Hersh, Investigators COP DG ene Investigators, and the International COPD Genetics Consortium

## Abstract

While many disease-associated single nucleotide polymorphisms (SNPs) are associated with gene expression (expression quantitative trait loci, eQTLs), a large proportion of complex disease genome-wide association study (GWAS) variants are of unknown function. Some of these SNPs may contribute to disease by regulating gene splicing. Here, we investigate whether SNPs that are associated with alternative splicing (splice QTL or sQTL) can identify novel functions for existing GWAS variants or suggest new associated variants in chronic obstructive pulmonary disease (COPD).

RNA sequencing was performed on whole blood from 376 subjects from the COPDGene Study. Using linear models, we identified 561,060 unique sQTL SNPs associated with 30,333 splice sites corresponding to 6,419 unique genes. Similarly, 708,928 unique eQTL SNPs involving 15,913 genes were detected at 10% FDR. While there is overlap between sQTLs and eQTLs, 60% of sQTLs are not eQTLs. Co-localization analysis revealed that 7 out of 21 loci associated with COPD (p<1×10^−6^) in a published GWAS have at least one shared causal variant between the GWAS and sQTL studies. Among the genes identified to have splice sites associated with top GWAS SNPs was *FBXO38*, in which a novel exon was discovered to be protective against COPD. Importantly, the sQTL in this locus was validated by qPCR in both blood and lung tissue, demonstrating that splice variants relevant to lung tissue can be identified in blood. Other identified genes included *CDK11A* and *SULT1A2*.

Overall, these data indicate that analysis of alternative splicing can provide novel insights into disease mechanisms. In particular, we demonstrated that SNPs in a known COPD GWAS locus on chromosome 5q32 influence alternative splicing in the gene *FBXO38*.

**Author Summary:** While it is known that chronic obstructive pulmonary disease (COPD) is caused in part by genetic factors, few studies have identified specific causative genes. Genetic variants that alter the expression levels of genes have explained part of the genetic component of COPD, however, there are additional genetic variants with unknown function. In some genes the protein coding sequence can be altered by a mechanism known as RNA splicing. We hypothesized that some genetic variants that are associated with risk of COPD contribute to the disease by altering RNA splicing. In this study, we identified genetic variants that are associated both with COPD risk and RNA splicing. In particular, we found that a COPD associated variant of previously unknown function may contribute to the inclusion of a new exon in the *FBXO38* gene. These finding are significant because they indicate that analysis of RNA splicing can help identify genes that contribute to disease.
