## Supplementary Table 4: Results of eCaviar colocalization analysis between sQTLs/GWAS and eQTLs/GWAS for the seven GWAS loci containing sQTLs for "Analysis of genetically driven alternative splicing identifies FBXO38 as a novel COPD susceptibility gene"

### Sheet: Sheet1
Locus	sQTL			eQTL
	Cluster	SNP	CLPP	Gene	SNP	CLPP
1p36.32	Clu_1829	rs2843128	0.155385
		rs2843126	0.120144
		rs2843165	0.105876
		rs2453567	0.0531108
		rs2843127	0.0246685
		rs903903	0.0109829
15q25.1	Clu_24695	rs8034191	0.166833	CHRNA5	rs8034191	0.189776
		rs951266	0.0984414		rs931794	0.143271
		rs931794	0.0901598		rs951266	0.109207
		rs72738786	0.0545206		rs72738786	0.0770918
		rs16969968	0.0403465		rs17486195	0.0426771
		rs17486195	0.0382183		rs17486278	0.0412058
		rs8031948	0.0360579		rs8031948	0.0401152
		rs17486278	0.0323764		rs1051730	0.0299617
		rs1051730	0.0297244		rs16969968	0.0272376
		rs12593950	0.0238716		rs12593950	0.0181817
		rs667282	0.0237942		rs667282	0.0180289
		rs12914385	0.0199111		rs55676755	0.0160945
		rs6495308	0.0192814		rs6495308	0.0151228
		rs2656065	0.0170258		rs2656065	0.013869
		rs8040868	0.0166406		rs12914385	0.0116312
		rs55676755	0.0154358		rs9788721	0.0113839
		rs28534575	0.015025		rs1317286	0.0112572
		rs3825845	0.0147971		rs28534575	0.0110762
		rs17483721	0.0135538		rs3825845	0.0110378
		rs1317286	0.0129846	HYKK	rs667282	0.117555
		rs17483929	0.0122442		rs6495308	0.108722
		rs2568494	0.0117212		rs12593950	0.06529
		rs72738732	0.0102625		rs8034191	0.04891
		rs1700006	0.0100442		rs3825845	0.0467078
	Clu_24678	rs931794	0.182445		rs4887069	0.0454705
		rs8034191	0.132988		rs1700006	0.0428126
		rs12914385	0.125647		rs938682	0.0391734
		rs951266	0.09854		rs28534575	0.0387716
		rs72738786	0.0816007		rs8042374	0.0371723
		rs1051730	0.057742		rs931794	0.0322288
		rs17486278	0.0438705		rs951266	0.0311485
		rs17486195	0.0382679		rs7163730	0.0236328
		rs55676755	0.0369726		rs57064725	0.0211228
		rs16969968	0.0344995		rs4887072	0.0197982
		rs8031948	0.0316263		rs72738786	0.0183672
		rs1317286	0.0200154		rs12440014	0.0156776
		rs8040868	0.0121421		rs28498264	0.0139346
	Clu_24693	rs8034191	0.152316		rs905739	0.0137524
		rs931794	0.144609		rs16969968	0.0127913
		rs951266	0.143821		rs17486195	0.0120426
		rs72738786	0.0785221		rs1051730	0.0114687
		rs17486195	0.0550486		rs8031948	0.0110189
		rs17486278	0.0525404		rs17486278	0.0102687
		rs8031948	0.0413098	CHRNA3	rs951266	0.185306
		rs1051730	0.0374591		rs8034191	0.134404
		rs16969968	0.0365729		rs931794	0.10815
		rs2656065	0.0211005		rs17486195	0.0709568
		rs55676755	0.0198588		rs16969968	0.0681167
		rs1317286	0.0156824		rs17486278	0.0617595
		rs12914385	0.0149936		rs72738786	0.0594907
		rs17483721	0.0126608		rs1051730	0.0567322
		rs17483929	0.0114402		rs55676755	0.0303799
		rs2568494	0.0112251		rs8031948	0.0283094
		rs9788721	0.0110007		rs1317286	0.0256508
		rs667282	0.0105307		rs667282	0.01221
		rs12593950	0.0100641		rs12593950	0.0113624
					rs6495308	0.0103669
	Clu_24692	rs931794	0.230332
		rs951266	0.155343
		rs8034191	0.149179
		rs72738786	0.0947281
		rs17486195	0.0615971
		rs17486278	0.0604855
		rs1051730	0.0457498
		rs8031948	0.0367942
		rs55676755	0.0303645
		rs16969968	0.020713
		rs1317286	0.0164997
		rs667282	0.0114091
		rs9788721	0.0104259
16p11.2	Clu_28391_1	rs750155	0.264484	SULT1A2	rs79039694	0.209643
		rs865719	0.0819248		rs865719	0.159269
		rs9282862	0.078491		rs4149394	0.120244
		rs2411453	0.0594784		rs9282862	0.0696917
		rs79039694	0.0579463		rs4788084	0.0479153
		rs75301646	0.0453499		rs3176926	0.0315727
		rs3176926	0.0439721		rs62034323	0.0312653
		rs116840534	0.0369702		rs240705	0.0187771
		rs151181	0.029399		rs153106	0.0177565
		rs4149394	0.0202872		rs11074907	0.0161715
		rs4788084	0.0172871		rs1126447	0.0160507
		rs62034323	0.0125261		rs7191618	0.0151968
		rs40837	0.0117878		rs3859172	0.014123
		rs35626515	0.0114294		rs480400	0.0132365
		rs151179	0.0111008		rs9926245	0.0131631
		rs26528	0.0105117		rs6498091	0.0119495
		rs153109	0.0101421		rs4788069	0.0110318
					rs13331170	0.0103935
	Clu_28391_2	rs140512382	0.233324
		rs2411453	0.19644
		rs35626515	0.0597602
		rs62031607	0.0595535
		rs28410083	0.0356435
		rs1968751	0.0324826
		rs28480369	0.0315946
		rs1968752	0.0300313
		rs8049739	0.0300032
		rs79039694	0.0268704
		rs6498089	0.0224112
		rs4788084	0.0218216
		rs865719	0.0214216
		rs28676837	0.0198312
		rs28729187	0.0177411
		rs62034323	0.0169018
		rs750155	0.013145
		rs9282862	0.0118495
	Clu_28391_3	rs7186573	0.106118
		rs17640009	0.0764264
		rs17707300	0.0758353
		rs181206	0.0209276
		rs4788084	0.0204127
		rs62034323	0.0155737
		rs41278158	0.0149527
		rs34954534	0.0114207
		rs34835	0.010178
	Clu_28391_4	rs7186573	0.0924397
		rs17640009	0.065341
		rs17707300	0.0648367
		rs4788084	0.0387533
		rs111384198	0.0355695
		rs62034323	0.0291614
		rs75301646	0.0269161
		rs151181	0.0225304
		rs116840534	0.0191905
		rs181206	0.0191631
		rs79039694	0.0148502
		rs34835	0.0145596
		rs3176926	0.0125538
5q32	Clu_10408_1	rs7730971	0.844898
		rs4597955	0.131297
	Clu_10408_2	rs7730971	0.540282
		rs4597955	0.375139
	Clu_10408_3	rs7730971	0.634832
		rs4597955	0.0976336
		rs3995091	0.0123669
		rs6580550	0.0115982
		rs12374521	0.0115259
4q31.21	clu_11854	rs13141641	0.223202	GYPE	rs6857262	0.0840488
		rs13140176	0.0573233		rs6857303	0.0449402
		rs1032297	0.0493734		rs11100830	0.0421047
		rs1512281	0.0435072		rs12505498	0.0401885
		rs1980057	0.0415331		rs11723371	0.0356076
		rs7655625	0.0402146		rs13125349	0.0320254
		rs6537292	0.0321089		rs13141641	0.0266538
		rs28626624	0.0316898		rs6537252	0.0190969
		rs1828591	0.0277814		rs13135548	0.0179909
		rs13118928	0.0250537		rs13110331	0.016613
		rs1489760	0.0246313		rs28430915	0.0135141
		rs13147758	0.0216149		rs6537251	0.0129516
		rs7697189	0.0168593		rs3901419	0.0127184
		rs12504628	0.0160769		rs13131176	0.0126481
					rs35793856	0.0119277
					rs6537249	0.0118497
					rs62334606	0.0117285
					rs34504258	0.0117223
					rs4317152	0.0116937
					rs6834756	0.0116905
					rs3901418	0.011686
					rs13136943	0.0116757
					rs62334609	0.0116675
					rs3901420	0.0116622
					rs62334612	0.0116156
					rs34343851	0.0116098
					rs6836228	0.0116092
					rs34113094	0.0116074
					rs13118488	0.0115655
					rs4376086	0.011538
					rs6818017	0.0115044
					rs34940105	0.0114887
					rs62334608	0.0111799
					rs34714886	0.0110391
					rs13112465	0.0109221
					rs28617357	0.010654
					rs11736498	0.0105266
					rs11723763	0.0104929
					rs4240356	0.0103916
4q22.1	clu_11502	rs7671261	0.0845438	FAM13A	rs2869966	0.0651693
		rs2609282	0.0830265		rs2869967	0.0628492
		rs1903003	0.0738684		rs4416442	0.0621682
		rs10470936	0.0667903		rs6837671	0.0507583
		rs7691363	0.0664497		rs6830970	0.0451837
		rs2609260	0.0626708		rs12509305	0.0314756
		rs6838424	0.0509073		rs12508524	0.02201
		rs2464520	0.0396943		rs2609255	0.0171855
		rs7671167	0.0335767		rs13129885	0.0147398
		rs2013701	0.0301062		rs6815970	0.0146806
		rs4416442	0.0231264		rs1398942	0.0137094
		rs2904259	0.0230691		rs2704589	0.0134223
		rs2869966	0.0229451		rs1246629	0.012785
		rs1585258	0.0222806		rs1458551	0.0127596
		rs2869967	0.0221282		rs2704570	0.0125919
		rs13110699	0.0197296		rs2704587	0.0120532
		rs6837671	0.0177071		rs2609282	0.0119494
		rs12505696	0.0150595		rs2464523	0.0116566
		rs12508371	0.0142351		rs2869952	0.0111291
		rs11722033	0.0116767		rs2464522	0.0108733
		rs9307058	0.0107707		rs1246642	0.010298
		rs3857043	0.0100174		rs7671167	0.0101041
				PKD2	rs2869966	0.0917777
					rs2869967	0.0885103
					rs4416442	0.0852616
					rs6837671	0.0706387
					rs7671261	0.0355009
					rs7671167	0.0354711
					rs2013701	0.0350126
					rs1903003	0.0309801
					rs2904259	0.0268973
					rs6830970	0.0174189
					rs56162738	0.0173871
					rs1458562	0.0112203
5q33.3	clu_10518	rs56168343	0.117663
		rs75720504	0.0449133
		rs113653094	0.0372092
		rs11466773	0.0259955
		rs58873874	0.0248739
		rs72811310	0.0180015
		rs112160357	0.0158916
		rs72811307	0.0141129
		rs11740562	0.0110197
		rs9313608	0.0109469
		rs11749762	0.0101651
